## Supplementary material for "EOLA1 functions in nucleotide salvage through deacetylating free N4-acetylcytidine": Table S1

### Sheet: Sheet1
Name	Primer	Sequence (5' - 3')	Target	Application
EOLA1/2-fw	forward	GACAGACGGAAGCAGGAGAC	human EOLA1/EOLA2	PCR for sanger
EOLA1/2-rev	reverse	AGTCATCCCGAGTCTCTCCA	human EOLA1/EOLA2	PCR for sanger
EOLA1/2-fw	forward	CGTTGACATTGGGGAAACTT	human EOLA1/EOLA2	RT-qPCR
EOLA1/2-rev	reverse	ACATCCTTGCCTCCTTTCCT	human EOLA1/EOLA2	RT-qPCR
Gapdh-fw	forward	GAGTCAACGGATTTGGTCGT	human GAPDH	RT-qPCR
Gapdh-rev	reverse	TTGATTTTGGAGGGATCTCG	human GAPDH	RT-qPCR
TMEM185a-fw	forward	GCAACAAGAAGGCTTTGGAG	human TMEM185a	PCR_genomic_DNA
TMEM185a-rev	reverse	CGTGAAAACACCACCCTCTT	human TMEM185a	PCR_genomic_DNA
MAGEA11-fw	forward	AGAAAAGGAGGGGCCAAGTA	human MAGEA11	PCR_genomic_DNA
MAGEA11-rev	reverse	TCAATGCCAAAGAGCAGTTG	human MAGEA11	PCR_genomic_DNA
18S-h34-fw	forward	CCTGCGGCTTAATTTGACTC	human 18S_helix34	PCR_for_RetraCT
18S-h34-rev	reverse	GAACGCCACTTGTCCCTCTA	human 18S_helix34	PCR_for_RetraCT
18S-h45-fw	forward	CGCTACTACCGATTGGATGG	human 18S_helix45	PCR_for_RetraCT
18S-h45-rev	reverse	TAATGATCCTTCCGCAGGTTCACC	human 18S_helix45	PCR_for_RetraCT
gRNA EOLA1/2- fw	forward	GTCCCCTGCTGAGCAGCCAG	human EOLA1	guide RNA for CRISPR-KO
gRNA EOLA1/2-rev	reverse	CTGGCTGCTCAGCAGGGGAC	human EOLA1	guide RNA for CRISPR-KO
EOLA1-R26A-fw	forward	CAGGGGACGCCAGGCCGTCTCCACAGTC	human EOLA1	Site-directed mutagenesis
EOLA1-R26A-rev	reverse	GACTGTGGAGACGGCCTGGCGTCCCCTG	human EOLA1	Site-directed mutagenesis
HindIII-EOLA1-CDS-FLAG-BamHI	Geneblock	GCGCAAGCTTATGAAGTTTGGCTGCCTCTCCTTCCGGCAGCCTTATGCTGGCTTTGTCTTAAATGGAATCAAGACTGTGGAGACGCGCTGGCGTCCCCTGCTGAGCAGCCAGCGGAACTGTACCATCGCCGTCCACATTGCTCACAGGGACTGGGAAGGCGATGCCTGGCGGGAGCTGCTGGTGGAGAGACTCGGGATGACTCCTGCTCAGATTCAGGCCTTGCTCAGGAAAGGGGAAAAGTTTGGTCGAGGAGTGATAGCGGGACTCGTTGACATTGGGGAAACTTTGCAATGCCCCGAAGACTTAACTCCCGATGAGGTTGTGGAACTAGAAAATCAAGCTGTACTGACCAACCTGAAGCAGAAGTACCTGACTGTGATTTCAAACCCCAGGTGGTT…	EOLA1	Cloning into pcDNA5/FRT/TO
HindIII-EOLA2-CDS-FLAG-BamHI	Geneblock	GCGCAAGCTTATGAAGTTTGGCTGCCTCTCCTTCCGGCAGCCTTATGCTGGCTTTGTCTTAAATGGAATCAAGACTGTGGAGACGCGCTGGCGTCCTCTGCTGAGCAGCCAGCGGAACTGTACCATCGCCGTCCACATTGCTCACAGGGACTGGGAAGGCGATGCCTGTCGGGAGCTGCTGGTGGAGAGACTCGGGATGACTCCTGCTCAGATTCAGGCCTTGCTCAGGAAAGGGGAAAAGTTTGGTCGAGGAGTGATAGCGGGACTCGTTGACATTGGGGAAACTTTGCAATGCCCCGAAGACTTAACTCCCGATGAGGTTGTGGAACTAGAAAATCAAGCTGCACTGACCAACCTGAAGCAGAAGTACCTGACTGTGATTTCAAACCCCAGGTGGTT…	EOLA2	Cloning into pcDNA5/FRT/TO
BamHI-EOLA1-WT-CDS-FLAG-NotI	Geneblock	ggatccATGAAGTTTGGCTGCCTCTCCTTCCGGCAGCCTTATGCTGGCTTTGTCTTAAATGGAATCAAGACTGTGGAGACGCGCTGGCGTCCCCTGCTGAGCAGCCAGCGGAACTGTACCATCGCCGTCCACATTGCTCACAGGGACTGGGAAGGCGATGCCTGGCGGGAGCTGCTGGTGGAGAGACTCGGGATGACTCCTGCTCAGATTCAGGCCTTGCTCAGGAAAGGGGAAAAGTTTGGTCGAGGAGTGATAGCGGGACTCGTTGACATTGGGGAAACTTTGCAATGCCCCGAAGACTTAACTCCCGATGAGGTTGTGGAACTAGAAAATCAAGCTGTACTGACCAACCTGAAGCAGAAGTACCTGACTGTGATTTCAAACCCCAGGTGGTTACTG…	EOLA1	Cloning into pLVX-EF1a
BamHI-EOLA1-R26A-CDS-FLAG-NotI	Geneblock	ggatccATGAAGTTTGGCTGCCTCTCCTTCCGGCAGCCTTATGCTGGCTTTGTCTTAAATGGAATCAAGACTGTGGAGACGGCATGGCGTCCCCTGCTGAGCAGCCAGCGGAACTGTACCATCGCCGTCCACATTGCTCACAGGGACTGGGAAGGCGATGCCTGGCGGGAGCTGCTGGTGGAGAGACTCGGGATGACTCCTGCTCAGATTCAGGCCTTGCTCAGGAAAGGGGAAAAGTTTGGTCGAGGAGTGATAGCGGGACTCGTTGACATTGGGGAAACTTTGCAATGCCCCGAAGACTTAACTCCCGATGAGGTTGTGGAACTAGAAAATCAAGCTGTACTGACCAACCTGAAGCAGAAGTACCTGACTGTGATTTCAAACCCCAGGTGGTTACTG…	EOLA1	Cloning into pLVX-EF1a
BamHI-EOLA1-S7A-CDS-FLAG-NotI	Geneblock	ggatccATGAAGTTTGGCTGCCTCGCATTCCGGCAGCCTTATGCTGGCTTTGTCTTAAATGGAATCAAGACTGTGGAGACGCGCTGGCGTCCCCTGCTGAGCAGCCAGCGGAACTGTACCATCGCCGTCCACATTGCTCACAGGGACTGGGAAGGCGATGCCTGGCGGGAGCTGCTGGTGGAGAGACTCGGGATGACTCCTGCTCAGATTCAGGCCTTGCTCAGGAAAGGGGAAAAGTTTGGTCGAGGAGTGATAGCGGGACTCGTTGACATTGGGGAAACTTTGCAATGCCCCGAAGACTTAACTCCCGATGAGGTTGTGGAACTAGAAAATCAAGCTGTACTGACCAACCTGAAGCAGAAGTACCTGACTGTGATTTCAAACCCCAGGTGGTTACTG…	EOLA1	Cloning into pLVX-EF1a
BamHI-EOLA1-S7D-CDS-FLAG-NotI	Geneblock	ggatccATGAAGTTTGGCTGCCTCGACTTCCGGCAGCCTTATGCTGGCTTTGTCTTAAATGGAATCAAGACTGTGGAGACGCGCTGGCGTCCCCTGCTGAGCAGCCAGCGGAACTGTACCATCGCCGTCCACATTGCTCACAGGGACTGGGAAGGCGATGCCTGGCGGGAGCTGCTGGTGGAGAGACTCGGGATGACTCCTGCTCAGATTCAGGCCTTGCTCAGGAAAGGGGAAAAGTTTGGTCGAGGAGTGATAGCGGGACTCGTTGACATTGGGGAAACTTTGCAATGCCCCGAAGACTTAACTCCCGATGAGGTTGTGGAACTAGAAAATCAAGCTGTACTGACCAACCTGAAGCAGAAGTACCTGACTGTGATTTCAAACCCCAGGTGGTTACTG…	EOLA1	Cloning into pLVX-EF1a
small-RNA-hairpin-C	forward	CATCTCTTTATCCACTCTCTAAAAAGCAGCAGCAATTCTTAATTACTACTACTTTCTCTCTACAACCTATCACTTCACCCTCTCCAATCCTCACTATAATCATTACTCTCTCTCCCTATAGTGAGTCGTATT	synthetic RNA	In vitro transcription of structured RNA containing C
small-RNA-no-hairpin-C	forward	CATCTCTTTATCCACTCTCTAAAAAGCAGCAGCAATTCTTATAATAATTTAAAAACTCTCTACAACCTATCACTTCACCCTCTCCAATCCTCACTATAATCATTACTCTCTCTCCCTATAGTGAGTCGTATTA	synthetic RNA	In vitro transcription of non-structured RNA containing C
T7 promoter	reverse	taatacgactcactata	primer for IVT	In vitro transcription of small RNA
Nanoluc mRNA		TAATACGACTCACTATAAGGAGAGAGAGTAGTTTATAGAGGGAGTTGAATAGAGTAGAGAGGATGGGTGGAGGTGGAGGTGTCTTCACACTCGAAGATTTCGTTGGGGACTGGCGACAGACAGCCGGCTACAACCTGGACCAAGTCCTTGAACAGGGAGGTGTGTCCAGTTTGTTTCAGAATCTCGGGGTGTCCGTAACTCCGATCCAAAGGATTGTCCTGAGCGGTGAAAATGGGCTGAAGATCGACATCCATGTCATCATCCCGTATGAAGGTCTGAGCGGCGACCAAATGGGCCAGATCGAAAAAATTTTTAAGGTGGTGTACCCTGTGGATGATCATCACTTTAAGGTGATCCTGCACTATGGCACACTGGTAATCGACGGGGTTACGCCGAACA…	synthetic RNA	In vitro transcription of Nanoluc mRNA
Fluc mRNA		taatacgactcactataggcctaagcttgtcgaccatggaagacgccaaaaacataaagaaaggcccggcgccattctatcctctagaggatggaaccgctggagagcaactgcataaggctatgaagagatacgccctggttcctggaacaattgcttttacagatgcacatatcgaggtgaacatcacgtacgcggaatacttcgaaatgtccgttcggttggcagaagctatgaaacgatatgggctgaatacaaatcacagaatcgtcgtatgcagtgaaaactctcttcaattctttatgccggtgttgggcgcgttatttatcggagttgcagttgcgcccgcgaacgacatttataatgaacgtgaattgctcaacagtatgaacatttcgc…	synthetic RNA	In vitro transcription of Fluc mRNA
