## Supplementary material for "EOLA1 functions in nucleotide salvage through deacetylating free N4-acetylcytidine": Table S2

BLASTP- Yqfb homologs
Cluster Composition	Cluster Ancestor	Representative sequence	Max Score	Total Score	Query Cover	E value	Per. ident	Acc. Len	Accession
349 member(s) 20 organism(s)	enterobacteria	N(4)-acetylcytidine aminohydrolase [Escherichia coli]	207	207	100%	2.00E-67	97.09	103	WP_208479144.1
220 member(s) 9 organism(s)	enterobacteria	N(4)-acetylcytidine aminohydrolase [Escherichia coli]	206	206	100%	9.00E-67	97.09	103	WP_001182964.1
184 member(s) 14 organism(s)	g-proteobacteria	N(4)-acetylcytidine aminohydrolase [Escherichia coli]	204	204	100%	6.00E-66	96.12	103	WP_161394645.1
1 member(s) 1 organism(s)	E. coli	N(4)-acetylcytidine aminohydrolase [Escherichia coli]	201	201	100%	1.00E-64	88.7	115	WP_238876640.1
2 member(s) 2 organism(s)	enterobacteria	ASCH domain protein [Citrobacter freundii]	196	196	100%	1.00E-62	89.32	127	KWZ90767.1
1 member(s) 1 organism(s)	enterobacteria	ASCH domain [Leclercia adecarboxylata]	196	196	100%	2.00E-62	88.35	127	VTP77670.1
1 member(s) 1 organism(s)	enterobacteria	UPF0267 protein yqfB [Citrobacter sp. MGH 55]	195	195	100%	3.00E-62	88.35	118	KDF09136.1
4 member(s) 4 organism(s)	enterobacteria	ASCH domain [Salmonella enterica subsp. enterica serovar Bovismorbificans]	195	195	100%	7.00E-62	88.35	156	CNT99597.1
101 member(s) 29 organism(s)	enterobacteria	N(4)-acetylcytidine aminohydrolase [Enterobacter wuhouensis]	192	192	100%	2.00E-61	89.32	103	WP_263610357.1
53 member(s) 13 organism(s)	enterobacteria	N(4)-acetylcytidine aminohydrolase [Citrobacter amalonaticus]	192	192	100%	2.00E-61	87.38	103	WP_336219857.1
61 member(s) 17 organism(s)	enterobacteria	MULTISPECIES: N(4)-acetylcytidine aminohydrolase [Salmonella]	192	192	100%	2.00E-61	87.38	103	WP_001182971.1
13 member(s) 10 organism(s)	enterobacteria	Hypothetical protein LTSERUB_4840 [Salmonella enterica subsp. enterica serovar Rubislaw str. A4-653]	192	192	100%	3.00E-61	88.35	126	EHC82201.1
13 member(s) 8 organism(s)	enterobacteria	N(4)-acetylcytidine aminohydrolase [Lelliottia wanjuensis]	191	191	100%	4.00E-61	86.41	106	WP_285143793.1
4 member(s) 3 organism(s)	enterobacteria	N(4)-acetylcytidine aminohydrolase [Leclercia pneumoniae]	191	191	100%	5.00E-61	86.41	103	WP_339026607.1
2 member(s) 2 organism(s)	enterobacteria	N(4)-acetylcytidine aminohydrolase [Citrobacter sp. RHB25-C09]	191	191	100%	6.00E-61	88.35	103	WP_181681693.1
5 member(s) 4 organism(s)	enterobacteria	N(4)-acetylcytidine aminohydrolase [Lelliottia sp. CFBP8978]	191	191	100%	9.00E-61	85.44	103	WP_320460540.1
8 member(s) 6 organism(s)	enterobacteria	N(4)-acetylcytidine aminohydrolase [Leclercia adecarboxylata]	190	190	100%	1.00E-60	87.38	103	WP_327059616.1
34 member(s) 15 organism(s)	enterobacteria	N(4)-acetylcytidine aminohydrolase [Leclercia adecarboxylata]	190	190	100%	1.00E-60	86.41	103	WP_151586371.1
422 member(s) 65 organism(s)	enterobacteria	N(4)-acetylcytidine aminohydrolase [Salmonella enterica]	189	189	100%	2.00E-60	86.41	103	WP_058110320.1
1 member(s) 1 organism(s)	enterobacteria	hypothetical protein N643_12970 [Salmonella bongori serovar 48:z41:-- str. RKS3044]	190	190	100%	3.00E-60	86.41	119	AID25821.1
8 member(s) 5 organism(s)	enterobacteria	N(4)-acetylcytidine aminohydrolase [Citrobacter sp. Marseille-Q6884]	189	189	100%	3.00E-60	85.44	103	WP_260861550.1
1 member(s) 1 organism(s)	enterobacteria	N(4)-acetylcytidine aminohydrolase [Citrobacter freundii]	189	189	100%	3.00E-60	87.38	103	HFZ8995546.1
1 member(s) 1 organism(s)	enterobacteria	N(4)-acetylcytidine aminohydrolase [Intestinirhabdus alba]	188	188	100%	7.00E-60	84.47	103	WP_155106923.1
25 member(s) 11 organism(s)	enterobacteria	N(4)-acetylcytidine aminohydrolase [Citrobacter koseri]	188	188	100%	1.00E-59	87.38	103	WP_248622679.1
10 member(s) 7 organism(s)	enterobacteria	N(4)-acetylcytidine aminohydrolase [Kluyvera georgiana]	187	187	100%	2.00E-59	83.5	104	WP_271447706.1
5 member(s) 5 organism(s)	enterobacteria	MULTISPECIES: N(4)-acetylcytidine aminohydrolase [Enterobacteriaceae]	187	187	100%	2.00E-59	84.47	103	WP_181620675.1
1 member(s) 1 organism(s)	enterobacteria	N(4)-acetylcytidine aminohydrolase [Phytobacter sp. V91]	187	187	100%	3.00E-59	82.52	103	WP_437888849.1
7 member(s) 4 organism(s)	enterobacteria	N(4)-acetylcytidine aminohydrolase [Kluyvera ascorbata]	187	187	98%	3.00E-59	86.14	104	WP_035895547.1
2 member(s) 2 organism(s)	enterobacteria	N(4)-acetylcytidine aminohydrolase [Silvania confinis]	186	186	100%	4.00E-59	86.41	103	WP_271267179.1
24 member(s) 11 organism(s)	enterobacteria	N(4)-acetylcytidine aminohydrolase [Kluyvera genomosp. 1]	186	186	100%	4.00E-59	83.5	104	WP_052281995.1
1 member(s) 1 organism(s)	enterobacteria	N(4)-acetylcytidine aminohydrolase [Citrobacter rodentium]	186	186	100%	7.00E-59	84.47	103	WP_012908776.1
4 member(s) 4 organism(s)	enterobacteria	N(4)-acetylcytidine aminohydrolase [Klebsiella electrica]	185	185	100%	1.00E-58	84.47	103	WP_131048603.1
12 member(s) 9 organism(s)	enterobacteria	N(4)-acetylcytidine aminohydrolase [Phytobacter ursingii]	185	185	100%	1.00E-58	81.55	103	WP_103281447.1
12 member(s) 9 organism(s)	enterobacteria	N(4)-acetylcytidine aminohydrolase [Scandinavium sp. NPDC088450]	185	185	100%	2.00E-58	85.44	103	WP_404659394.1
261 member(s) 16 organism(s)	enterobacteria	N(4)-acetylcytidine aminohydrolase [Klebsiella pneumoniae]	185	185	100%	2.00E-58	84.47	113	WP_279923814.1
4 member(s) 3 organism(s)	enterobacteria	N(4)-acetylcytidine aminohydrolase [Citrobacter tructae]	185	185	100%	2.00E-58	85.44	103	WP_135324411.1
3 member(s) 3 organism(s)	enterobacteria	N(4)-acetylcytidine aminohydrolase [Scandinavium lactucae]	184	184	100%	2.00E-58	83.5	103	WP_319628528.1
1 member(s) 1 organism(s)	enterobacteria	N(4)-acetylcytidine aminohydrolase [Enterobacter sp.]	183	183	100%	6.00E-58	80.58	103	MCI1898230.1
8 member(s) 4 organism(s)	enterobacteria	N(4)-acetylcytidine aminohydrolase [Lelliottia sp.]	183	183	100%	7.00E-58	82.52	103	WP_407439419.1
1 member(s) 1 organism(s)	enterobacteria	uncharacterised conserved protein UCP029143 [Enterobacter sp. 638]	183	183	100%	8.00E-58	82.52	118	ABP61981.1
3 member(s) 2 organism(s)	enterobacteria	MULTISPECIES: N(4)-acetylcytidine aminohydrolase [Citrobacter]	183	183	100%	1.00E-57	83.5	103	WP_042292149.1
2 member(s) 1 organism(s)	Enteric Group 45	N(4)-acetylcytidine aminohydrolase [Yokenella regensburgei]	181	181	100%	4.00E-57	80.58	103	WP_006818405.1
1 member(s) 1 organism(s)	enterobacteria	N(4)-acetylcytidine aminohydrolase [Kluyvera cryocrescens]	181	181	100%	5.00E-57	81.55	104	WP_416014567.1
1 member(s) 1 organism(s)	enterobacteria	MULTISPECIES: N(4)-acetylcytidine aminohydrolase [Enterobacter]	180	180	100%	9.00E-57	83.5	103	WP_182272559.1
53 member(s) 8 organism(s)	enterobacteria	N(4)-acetylcytidine aminohydrolase [Klebsiella michiganensis]	180	180	100%	1.00E-56	82.52	104	WP_265837971.1
75 member(s) 11 organism(s)	enterobacteria	N(4)-acetylcytidine aminohydrolase [Klebsiella quasipneumoniae]	180	180	100%	1.00E-56	81.55	103	WP_130952686.1
9 member(s) 6 organism(s)	enterobacteria	N(4)-acetylcytidine aminohydrolase [Pseudocitrobacter corydidari]	180	180	100%	2.00E-56	79.61	110	WP_231826313.1
1 member(s) 1 organism(s)	enterobacteria	MULTISPECIES: N(4)-acetylcytidine aminohydrolase [unclassified Enterobacter]	179	179	100%	2.00E-56	80.58	103	WP_123348458.1
4 member(s) 2 organism(s)	enterobacteria	N(4)-acetylcytidine aminohydrolase [Huaxiibacter chinensis]	179	179	100%	3.00E-56	81.55	103	WP_064327283.1
1 member(s) 1 organism(s)	enterobacteria	N(4)-acetylcytidine aminohydrolase [Klebsiella sp. R390]	179	179	100%	5.00E-56	81.55	103	WP_434583156.1
38 member(s) 7 organism(s)	enterobacteria	MULTISPECIES: N(4)-acetylcytidine aminohydrolase [Raoultella]	178	178	100%	6.00E-56	79.61	103	WP_095099218.1
2 member(s) 1 organism(s)	enterobacteria	N(4)-acetylcytidine aminohydrolase [Phytobacter palmae]	177	177	100%	1.00E-55	79.61	103	WP_343193599.1
1 member(s) 1 organism(s)	enterobacteria	N(4)-acetylcytidine aminohydrolase [Klebsiella sp. RIT-PI-d]	177	177	100%	2.00E-55	82.52	103	WP_049838684.1
1 member(s) 1 organism(s)	enterobacteria	N(4)-acetylcytidine aminohydrolase [Enterobacter sp. CC120223-11]	177	177	98%	2.00E-55	84.16	103	WP_097162056.1
1 member(s) 1 organism(s)	enterobacteria	N(4)-acetylcytidine aminohydrolase [uncultured Pluralibacter sp.]	176	176	97%	4.00E-55	83	104	WP_297201878.1
9 member(s) 4 organism(s)	g-proteobacteria	N(4)-acetylcytidine aminohydrolase [Escherichia coli]	176	176	95%	5.00E-55	89.8	98	WP_334378840.1
1 member(s) 1 organism(s)	enterobacteria	MULTISPECIES: N(4)-acetylcytidine aminohydrolase [Klebsiella]	176	176	100%	7.00E-55	80.58	103	WP_138360781.1
2 member(s) 2 organism(s)	enterobacteria	MULTISPECIES: N(4)-acetylcytidine aminohydrolase [Klebsiella]	176	176	100%	7.00E-55	79.61	103	WP_110276712.1
2 member(s) 2 organism(s)	enterobacteria	N(4)-acetylcytidine aminohydrolase [Raoultella sp. BIGb0138]	173	173	100%	5.00E-54	78.64	103	WP_132731926.1
1 member(s) 1 organism(s)	enterobacteria	N(4)-acetylcytidine aminohydrolase [Klebsiella pneumoniae]	173	173	93%	6.00E-54	84.38	103	WP_435930765.1
2 member(s) 2 organism(s)	enterobacteria	hypothetical protein EnteroDNA1_02005 [Enterobacter sp. HK169]	174	174	93%	7.00E-54	85.42	118	AOL13198.1
6 member(s) 1 organism(s)	enterobacteria	N(4)-acetylcytidine aminohydrolase [Pluralibacter gergoviae]	171	171	100%	4.00E-53	77.67	103	WP_098938882.1
20 member(s) 4 organism(s)	enterobacteria	N(4)-acetylcytidine aminohydrolase [Klebsiella variicola]	171	171	100%	5.00E-53	78.64	103	WP_220022335.1
1 member(s) 1 organism(s)	enterobacteria	N(4)-acetylcytidine aminohydrolase [Klebsiella pneumoniae]	171	171	99%	1.00E-52	79.41	132	MGQ4221096.1
1 member(s) 1 organism(s)	enterobacteria	N(4)-acetylcytidine aminohydrolase [Pseudocitrobacter cyperus]	170	170	100%	1.00E-52	75.73	110	WP_347794939.1
1 member(s) 1 organism(s)	Enteric Group 45	N(4)-acetylcytidine aminohydrolase [Yokenella regensburgei]	170	170	100%	1.00E-52	76.7	103	WP_437433949.1
2 member(s) 1 organism(s)	enterobacteria	ASCH domain-containing protein [Enterobacter asburiae]	169	169	87%	2.00E-52	88.89	91	HBL7129459.1
8 member(s) 2 organism(s)	enterobacteria	ASCH domain-containing protein [Salmonella enterica]	166	166	86%	3.00E-51	88.76	89	EAO2432054.1
39 member(s) 5 organism(s)	enterobacteria	N(4)-acetylcytidine aminohydrolase, partial [Escherichia coli]	166	166	79%	3.00E-51	100	81	WP_032235412.1
3 member(s) 1 organism(s)	enterobacteria	ASCH domain-containing protein [Salmonella enterica]	166	166	86%	5.00E-51	87.64	89	ECC1034815.1
2 member(s) 2 organism(s)	enterobacteria	N(4)-acetylcytidine aminohydrolase [Pluralibacter sp.]	165	165	100%	1.00E-50	82.52	103	WP_293493624.1
7 member(s) 3 organism(s)	bacteria	N(4)-acetylcytidine aminohydrolase, partial [Escherichia coli]	162	162	79%	5.00E-50	98.77	81	WP_049038215.1
1 member(s) 1 organism(s)	E. coli	N(4)-acetylcytidine aminohydrolase [Escherichia coli]	163	163	80%	6.00E-50	95.12	112	WMI91149.1
2 member(s) 2 organism(s)	enterobacteria	N(4)-acetylcytidine aminohydrolase [Shigella flexneri 2a]	160	160	78%	3.00E-49	97.5	80	HFR5009487.1
38 member(s) 6 organism(s)	enterobacteria	N(4)-acetylcytidine aminohydrolase, partial [Salmonella enterica]	161	161	84%	3.00E-49	87.36	87	WP_151527822.1
1 member(s) 1 organism(s)	g-proteobacteria	hypothetical protein HIY3_13580 [Haemophilus influenzae]	167	167	100%	1.00E-48	71.84	310	BDU64914.1
2 member(s) 2 organism(s)	g-proteobacteria	MULTISPECIES: N(4)-acetylcytidine aminohydrolase [Haemophilus]	160	160	98%	1.00E-48	71.29	110	WP_048952562.1
1 member(s) 1 organism(s)	g-proteobacteria	N(4)-acetylcytidine aminohydrolase [Rodentibacter heidelbergensis]	160	160	97%	1.00E-48	75	103	WP_077427243.1
8 member(s) 4 organism(s)	g-proteobacteria	N(4)-acetylcytidine aminohydrolase [Haemophilus sputorum]	159	159	100%	2.00E-48	68.93	104	WP_007526048.1
1 member(s) 1 organism(s)	g-proteobacteria	N(4)-acetylcytidine aminohydrolase [Haemophilus haemolyticus]	160	160	100%	2.00E-48	71.84	114	WP_140582899.1
2 member(s) 2 organism(s)	enterobacteria	ASCH domain-containing protein [Salmonella enterica]	158	158	83%	4.00E-48	87.21	86	EBA5261875.1
3 member(s) 3 organism(s)	g-proteobacteria	N(4)-acetylcytidine aminohydrolase [Rodentibacter genomosp. 2]	159	159	98%	4.00E-48	74.26	105	WP_077551733.1
4 member(s) 2 organism(s)	enterobacteria	N(4)-acetylcytidine aminohydrolase, partial [Citrobacter freundii]	157	157	80%	7.00E-48	91.46	83	WP_148977555.1
1 member(s) 1 organism(s)	enterobacteria	N(4)-acetylcytidine aminohydrolase [Klebsiella pneumoniae]	158	158	85%	9.00E-48	85.23	114	WP_227661904.1
1 member(s) 1 organism(s)	enterobacteria	N(4)-acetylcytidine aminohydrolase [Enterobacter asburiae]	156	156	84%	3.00E-47	85.06	94	WP_422716483.1
1 member(s) 1 organism(s)	enterobacteria	N(4)-acetylcytidine aminohydrolase [Klebsiella quasipneumoniae]	156	156	100%	5.00E-47	74.76	103	WP_276085602.1
1 member(s) 1 organism(s)	enterobacteria	N(4)-acetylcytidine aminohydrolase [Klebsiella pneumoniae]	155	155	84%	6.00E-47	82.76	105	WP_255106202.1
14 member(s) 4 organism(s)	g-proteobacteria	N(4)-acetylcytidine aminohydrolase [Klebsiella pneumoniae]	155	155	85%	6.00E-47	81.82	88	WP_064186902.1
4 member(s) 2 organism(s)	g-proteobacteria	N(4)-acetylcytidine aminohydrolase [Haemophilus parahaemolyticus]	155	155	100%	6.00E-47	68.93	103	WP_111427688.1
1 member(s) 1 organism(s)	g-proteobacteria	ASCH domain-containing protein [Aggregatibacter actinomycetemcomitans]	155	155	94%	7.00E-47	76.29	106	MBN6067055.1
1 member(s) 1 organism(s)	E. coli	putative cytoplasmic protein [Escherichia coli]	155	155	93%	7.00E-47	82.29	113	SPW58678.1
1 member(s) 1 organism(s)	g-proteobacteria	N(4)-acetylcytidine aminohydrolase [Haemophilus influenzae]	155	155	100%	8.00E-47	69.9	103	HHF6594046.1
1 member(s) 1 organism(s)	g-proteobacteria	N(4)-acetylcytidine aminohydrolase [Haemophilus haemolyticus]	155	155	97%	8.00E-47	72	102	WP_005636004.1
13 member(s) 6 organism(s)	g-proteobacteria	N(4)-acetylcytidine aminohydrolase [Haemophilus influenzae]	155	155	100%	1.00E-46	68.93	106	WP_005677925.1
4 member(s) 1 organism(s)	g-proteobacteria	N(4)-acetylcytidine aminohydrolase [Haemophilus influenzae]	155	155	97%	1.00E-46	72	121	HHV6353027.1
6 member(s) 3 organism(s)	g-proteobacteria	N(4)-acetylcytidine aminohydrolase [uncultured Haemophilus sp.]	154	154	97%	1.00E-46	70	102	WP_308569366.1
1 member(s) 1 organism(s)	enterobacteria	N(4)-acetylcytidine aminohydrolase [Raoultella ornithinolytica]	154	154	85%	2.00E-46	81.82	88	WP_325941305.1
1 member(s) 1 organism(s)	g-proteobacteria	MULTISPECIES: N(4)-acetylcytidine aminohydrolase [Haemophilus]	154	154	97%	2.00E-46	69	102	WP_065264764.1
1 member(s) 1 organism(s)	g-proteobacteria	N(4)-acetylcytidine aminohydrolase [uncultured Haemophilus sp.]	154	154	94%	2.00E-46	73.2	114	WP_302482311.1
18 member(s) 5 organism(s)	g-proteobacteria	N(4)-acetylcytidine aminohydrolase [uncultured Haemophilus sp.]	154	154	97%	3.00E-46	70	102	WP_288532899.1
