## Supplementary material for "EOLA1 functions in nucleotide salvage through deacetylating free N4-acetylcytidine": Table S6

### Sheet: EOLA1 modified peptides
Accession	Protein	Annotated Sequence	Modifications	Precursor Abundance	# Missed Cleavages	Charge	DeltaScore	DeltaCn	Rank	Search Engine Rank	m/z [Da]	MH+ [Da]	Theo. MH+ [Da]	DeltaM [ppm]	Deltam/z [Da]	Activation Type	MS Order	Isolation Interference [%]	Ion Inject Time [ms]	RT [min]	First Scan	Spectrum File	File ID	Quan Info	XCorr	# Protein Groups	Percolator q-Value	Percolator PEP	Precursor Abundance	Apex RT [min]
Q8TE69	Protein EOLA1	[-].MKFGcLSFRQPYAGFVLnGIK.[T]	C5(Carbamidomethyl); N18(Deamidated)		2	3	0.2348	0	1	1	812.09	2434.26	2434.24	5.73	0.00465	HCD (High Energy Collision Dissociation)	MS2	40.3645	23	77.7826	79632	P902-2-IPEOLAI.raw	F2	Not Reliable	4.77	1	0.000395	3.56e-06
Q8TE69	Protein EOLA1	[-].MKFGcLSFRQPYAGFVLnGIK.[T]	C5(Carbamidomethyl); N18(Deamidated)		2	4	0.2764	0	1	1	609.318	2434.25	2434.24	3.98	0.00242	HCD (High Energy Collision Dissociation)	MS2	35.545	23	77.7665	79610	P902-2-IPEOLAI.raw	F2	Not Reliable	3.22	1	0.000395	0.006294
Q8TE69	Protein EOLA1	[-].mKFGcLSFRQPYAGFVLNGIK.[T]	M1(Oxidation); C5(Carbamidomethyl)	429883	2	3	0.3583	0	1	1	817.088	2449.25	2449.25	-0.92	-0.00075	HCD (High Energy Collision Dissociation)	MS2	33.5308	23	77.4903	79239	P902-2-IPEOLAI.raw	F2		3.07	1	0.000395	0.000801	429883	77.54
Q8TE69	Protein EOLA1	[-].MKFGcLsFRQPYAGFVLNGIK.[T]	C5(Carbamidomethyl); S7(Phospho)	1.81192e+06	2	3	0.0576	0	1	1	838.411	2513.22	2513.22	-1.98	-0.00166	HCD (High Energy Collision Dissociation)	MS2	0	23	77.3877	79099	P902-2-IPEOLAI.raw	F2		3.82	1	0.000395	0.000621	1811916	77.4
Q8TE69	Protein EOLA1	[-].mKFGcLSFRQPYAGFVLNGIK.[T]	M1(Oxidation); C5(Carbamidomethyl)	990168	2	4	0.3177	0	1	1	613.068	2449.25	2449.25	-0.65	-0.0004	HCD (High Energy Collision Dissociation)	MS2	4.69617	23	77.4539	79188	P902-2-IPEOLAI.raw	F2		2.99	1	0.000395	0.006131	990168	77.46
Q8TE69	Protein EOLA1	[-].MKFGcLSFRQPYAGFVLNGIK.[T]	C5(Carbamidomethyl)	430023	2	4	0.5069	0	1	1	609.07	2433.26	2433.26	0.19	0.00011	HCD (High Energy Collision Dissociation)	MS2	79.2029	119	78.3399	80377	P902-2-IPEOLAI.raw	F2		2.9	1	0.000395	0.002226	430023	78.31
Q8TE69	Protein EOLA1	[-].MKFGcLSFRQPYAGFVLNGIK.[T]	C5(Carbamidomethyl)	430023	2	4	0.4	0	1	1	609.07	2433.26	2433.26	0.28	0.00017	HCD (High Energy Collision Dissociation)	MS2	23.8044	23	78.3104	80340	P902-2-IPEOLAI.raw	F2		2.45	1	0.000757	0.03225	430023	78.31
Q8TE69	Protein EOLA1	[K].yLTVISNPR.[W]	Y1(Phospho)	1.76165e+06	0	2	0.0982	0	1	1	571.78	1142.55	1142.56	-6.8	-0.00388	HCD (High Energy Collision Dissociation)	MS2	33.9254	23	54.9827	48810	P902-2-IPEOLAI.raw	F2		2.24	1	0.000395	0.01023	1761648	55.78
Q8TE69	Protein EOLA1	[K].yLTVISNPR.[W]	Y1(Phospho)	1.76165e+06	0	2	0.1534	0	1	1	571.782	1142.56	1142.56	-4.02	-0.00229	HCD (High Energy Collision Dissociation)	MS2	49.161	23	57.7793	52581	P902-2-IPEOLAI.raw	F2		1.89	1	0.000395	0.02255	1761648	55.78
Q8TE69	Protein EOLA1	[K].yLTVISNPR.[W]	Y1(Phospho)	1.76165e+06	0	2	0.4091	0	1	1	571.779	1142.55	1142.56	-8.1	-0.00463	HCD (High Energy Collision Dissociation)	MS2	5.44665	23	56.3529	50659	P902-2-IPEOLAI.raw	F2		2.2	1	0.000395	0.01528	1761648	55.78
Q8TE69	Protein EOLA1	[K].yLTVISNPR.[W]	Y1(Phospho)	1.76165e+06	0	2	0.0909	0	1	1	571.78	1142.55	1142.56	-6.69	-0.00382	HCD (High Energy Collision Dissociation)	MS2	9.15583	23	57.0424	51584	P902-2-IPEOLAI.raw	F2		2.09	1	0.000395	0.02383	1761648	55.78
Q8TE69	Protein EOLA1	[K].yLTVISNPR.[W]	Y1(Phospho)	1.76165e+06	0	2	0.204	0	1	1	571.779	1142.55	1142.56	-8.39	-0.00479	HCD (High Energy Collision Dissociation)	MS2	17.4598	23	57.3861	52048	P902-2-IPEOLAI.raw	F2		2.01	1	0.001077	0.04045	1761648	55.78
Q8TE69	Protein EOLA1	[K].yLTVISNPR.[W]	Y1(Phospho)	1.76165e+06	0	2	0.1378	0	1	1	571.78	1142.55	1142.56	-7.28	-0.00416	HCD (High Energy Collision Dissociation)	MS2	9.60014	81.816	55.3254	49271	P902-2-IPEOLAI.raw	F2		2.25	1	0.001367	0.05048	1761648	55.78
Q8TE69	Protein EOLA1	[K].yLTVISNPR.[W]	Y1(Phospho)	1.76165e+06	0	2	0.0578	0	1	1	571.779	1142.55	1142.56	-7.87	-0.0045	HCD (High Energy Collision Dissociation)	MS2	6.24475	48.63	55.6661	49733	P902-2-IPEOLAI.raw	F2		2.25	1	0.001367	0.04988	1761648	55.78
Q8TE69	Protein EOLA1	[K].yLTVISNPR.[W]	Y1(Phospho)	1.76165e+06	0	2	0.0227	0	1	1	571.779	1142.55	1142.56	-7.8	-0.00446	HCD (High Energy Collision Dissociation)	MS2	1.97029	67.642	56.0088	50195	P902-2-IPEOLAI.raw	F2		2.2	1	0.001367	0.04537	1761648	55.78
Q8TE69	Protein EOLA1	[K].YLtVISNPR.[W]	T3(Phospho)	1.76165e+06	0	2	0.0045	0	1	1	571.779	1142.55	1142.56	-8.52	-0.00486	HCD (High Energy Collision Dissociation)	MS2	13.2012	23	56.6978	51121	P902-2-IPEOLAI.raw	F2		2.21	1	0.006987	0.1348	1761648	55.78
Q8TE69	Protein EOLA1	[K].YLTVISNPR.[W]		112513944	0	2	0.5195	0	1	1	531.801	1062.59	1062.59	-0.16	-9e-05	HCD (High Energy Collision Dissociation)	MS2	39.3449	3.162	74.5211	75190	P902-2-IPEOLAI.raw	F2		2.56	1	0.000395	0.003369	113000000	74.58
Q8TE69	Protein EOLA1	[K].YLTVISNPR.[W]		2304705	0	2	0.3871	0	1	1	531.801	1062.59	1062.59	-0.17	-9e-05	HCD (High Energy Collision Dissociation)	MS2	12.3085	18.541	76.1064	77357	P902-2-IPEOLAI.raw	F2		2.17	1	0.000395	0.009968	2304705	76.1
Q8TE69	Protein EOLA1	[K].YLTVISNPR.[W]		3651171	0	2	0.5365	0	1	1	531.801	1062.59	1062.59	-0.05	-3e-05	HCD (High Energy Collision Dissociation)	MS2	2.21517	35.321	55.4182	49397	P902-2-IPEOLAI.raw	F2		2.33	1	0.000395	0.003144	3651171	55.84
Q8TE69	Protein EOLA1	[K].YLTVISNPR.[W]		3651171	0	2	0.5381	0	1	1	531.801	1062.59	1062.59	-0.01	0	HCD (High Energy Collision Dissociation)	MS2	5.47765	23	55.0772	48936	P902-2-IPEOLAI.raw	F2		2.23	1	0.000395	0.00135	3651171	55.84
Q8TE69	Protein EOLA1	[K].YLTVISNPR.[W]		3651171	0	2	0.5569	0	1	1	531.801	1062.6	1062.59	0.37	0.0002	HCD (High Energy Collision Dissociation)	MS2	2.01841	23	55.7603	49860	P902-2-IPEOLAI.raw	F2		2.55	1	0.000395	0.002045	3651171	55.84
Q8TE69	Protein EOLA1	[K].YLTVISNPR.[W]		3651171	0	2	0.3242	0	1	1	531.8	1062.59	1062.59	-1.14	-0.0006	HCD (High Energy Collision Dissociation)	MS2	47.176	36.785	56.7909	51245	P902-2-IPEOLAI.raw	F2		2.19	1	0.000395	0.004611	3651171	55.84
Q8TE69	Protein EOLA1	[K].YLTVISNPR.[W]		3651171	0	2	0.4606	0	1	1	531.8	1062.59	1062.59	-0.61	-0.00032	HCD (High Energy Collision Dissociation)	MS2	28.7692	23	56.4476	50784	P902-2-IPEOLAI.raw	F2		2.41	1	0.000395	0.007344	3651171	55.84
Q8TE69	Protein EOLA1	[K].YLTVISNPR.[W]		3651171	0	2	0.5469	0	1	1	531.801	1062.59	1062.59	-0.21	-0.00011	HCD (High Energy Collision Dissociation)	MS2	7.24107	23	56.1023	50322	P902-2-IPEOLAI.raw	F2		2.56	1	0.000395	0.002065	3651171	55.84
Q8TE69	Protein EOLA1	[K].YLTVISNPR.[W]		3651171	0	2	0.235	0	1	1	531.8	1062.59	1062.59	-1.09	-0.00058	HCD (High Energy Collision Dissociation)	MS2	58.469	91.373	57.1336	51707	P902-2-IPEOLAI.raw	F2		2	1	0.000395	0.01918	3651171	55.84
Q8TE69	Protein EOLA1	[K].YLTVISNPR.[W]		3651171	0	2	0.0661	0	1	1	531.801	1062.6	1062.59	0.42	0.00022	HCD (High Energy Collision Dissociation)	MS2	59.1272	23	57.4774	52172	P902-2-IPEOLAI.raw	F2		1.21	1	0.002496	0.0718	3651171	55.84
Q8TE69	Protein EOLA1	[K].FGcLSFR.[Q]	C3(Carbamidomethyl)	896225	0	2	0.3295	0	1	1	443.716	886.424	886.424	0.22	0.0001	HCD (High Energy Collision Dissociation)	MS2	10.9526	23	76.6767	78134	P902-2-IPEOLAI.raw	F2		1.73	1	0.004505	0.08174	896225	76.66
Q8TE69	Protein EOLA1	[K].FGcLSFR.[Q]	C3(Carbamidomethyl)	33580584	0	2	0.4895	0	1	1	443.715	886.423	886.424	-0.6	-0.00027	HCD (High Energy Collision Dissociation)	MS2	29.7873	4.291	75.582	76640	P902-2-IPEOLAI.raw	F2		2.37	1	0.005084	0.09049	33580584	75.61
Q8TE69	Protein EOLA1	[K].FGcLSFR.[Q]	C3(Carbamidomethyl)		0	2	0.3101	0	1	1	443.715	886.423	886.424	-1.45	-0.00064	HCD (High Energy Collision Dissociation)	MS2	43.6121	23	64.4717	61555	P902-2-IPEOLAI.raw	F2		1.29	1	0.006387	0.1167
Q8TE69	Protein EOLA1	[K].FGcLSFR.[Q]	C3(Carbamidomethyl)		0	2	0.28	0	1	1	443.715	886.423	886.424	-1.64	-0.00073	HCD (High Energy Collision Dissociation)	MS2	54.5059	23	64.1191	61079	P902-2-IPEOLAI.raw	F2		1	1	0.007202	0.1386
Q8TE69	Protein EOLA1	[K].FGcLSFRQPYAGFVLnGIK.[T]	C3(Carbamidomethyl); N16(Deamidated)		1	3	0.2682	0	1	1	725.708	2175.11	2175.11	2.14	0.00155	HCD (High Energy Collision Dissociation)	MS2	32.4003	23	77.2231	78878	P902-2-IPEOLAI.raw	F2	Not Reliable	4.66	1	0.000395	3.25e-06
Q8TE69	Protein EOLA1	[K].FGRGVIAGLVDIGETLqcPEDLTPDEVVELENQAVLTNLK.[Q]	Q17(Deamidated); C18(Carbamidomethyl)	664751	1	4	0.114	0	1	1	1089.06	4353.21	4353.22	-0.62	-0.00067	HCD (High Energy Collision Dissociation)	MS2	79.0188	23	79.3742	81762	P902-2-IPEOLAI.raw	F2		4.56	1	0.000395	8.18e-09	664751	79.92
Q8TE69	Protein EOLA1	[K].YLTVISNPRWLLEPIPR.[K]		1.24934e+06	1	3	0.3674	0	1	1	689.729	2067.17	2067.18	-1.07	-0.00074	HCD (High Energy Collision Dissociation)	MS2	0	23	77.7771	79623	P902-2-IPEOLAI.raw	F2		3.13	1	0.000395	0.001351	1249342	77.79
Q8TE69	Protein EOLA1	[R].DWEGDAWR.[E]		8792930	0	2	0.3039	0	1	1	517.719	1034.43	1034.43	-2.02	-0.00105	HCD (High Energy Collision Dissociation)	MS2	30.3101	12.274	74.3999	75024	P902-2-IPEOLAI.raw	F2		1.81	1	0.002229	0.06737	8792930	74.42
Q8TE69	Protein EOLA1	[R].GVIAGLVDIGETLQcPEDLTPDEVVELENQAVLTNLK.[Q]	C15(Carbamidomethyl)	12022078	0	3	0.5429	0	1	1	1331.35	3992.04	3992.04	-0.56	-0.00074	HCD (High Energy Collision Dissociation)	MS2	0	84.844	78.1996	80188	P902-2-IPEOLAI.raw	F2		7.81	1	0.000395	5.1e-07	12022078	78.26
Q8TE69	Protein EOLA1	[R].GVIAGLVDIGETLqcPEDLTPDEVVELENQAVLTNLK.[Q]	Q14(Deamidated); C15(Carbamidomethyl)	9468499	0	4	0.0258	0	1	1	999.014	3993.03	3993.03	2.27	0.00226	HCD (High Energy Collision Dissociation)	MS2	16.9027	23	78.1855	80169	P902-2-IPEOLAI.raw	F2		5.03	1	0.000395	0.000424	9468499	78.26
Q8TE69	Protein EOLA1	[R].GVIAGLVDIGETLQcPEDLTPDEVVELENqAVLTNLK.[Q]	C15(Carbamidomethyl); Q30(Deamidated)		0	3	0.2096	0	1	1	1331.68	3993.03	3993.03	0.33	0.00043	HCD (High Energy Collision Dissociation)	MS2	30.734	23	78.5471	80657	P902-2-IPEOLAI.raw	F2		2.29	1	0.000395	0.003259
Q8TE69	Protein EOLA1	[R].GVIAGLVDIGETLQcPEDLTPDEVVELENqAVLTNLK.[Q]	C15(Carbamidomethyl); Q30(Deamidated)	9468499	0	4	0.1651	0	1	1	999.016	3993.04	3993.03	3.79	0.00378	HCD (High Energy Collision Dissociation)	MS2	15.6082	23	78.5311	80635	P902-2-IPEOLAI.raw	F2		2.18	1	0.000395	0.007671	9468499	78.26
Q8TE69	Protein EOLA1	[R].GVIAGLVDIGETLqcPEDLTPDEVVELENQAVLTNLK.[Q]	Q14(Deamidated); C15(Carbamidomethyl)		0	5	0.0083	0	1	1	799.416	3993.05	3993.03	5.69	0.00454	HCD (High Energy Collision Dissociation)	MS2	71.6256	23	78.2477	80254	P902-2-IPEOLAI.raw	F2		2.41	1	0.006764	0.1274
Q8TE69	Protein EOLA1	[R].LGmTPAQIQALLR.[K]	M3(Oxidation)	2.95807e+06	0	2	0.5704	0	1	1	714.407	1427.81	1427.8	1.7	0.00121	HCD (High Energy Collision Dissociation)	MS2	0	23	75.2493	76187	P902-2-IPEOLAI.raw	F2		2.91	1	0.000395	0.003086	2958067	75.27
Q8TE69	Protein EOLA1	[R].LGMTPAQIQALLR.[K]		844824	0	3	0.2978	0	1	1	471.274	1411.81	1411.81	-0.6	-0.00028	HCD (High Energy Collision Dissociation)	MS2	21.3896	23	77.0186	78598	P902-2-IPEOLAI.raw	F2		2.25	1	0.000395	0.01731	844824	77.01
Q8TE69	Protein EOLA1	[R].LGMTPAQIQALLR.[K]		79795016	0	2	0.5029	0	1	1	706.41	1411.81	1411.81	2.57	0.00181	HCD (High Energy Collision Dissociation)	MS2	58.2948	7.801	76.2766	77590	P902-2-IPEOLAI.raw	F2		3.4	1	0.000395	4.08e-05	79795016	76.33
Q8TE69	Protein EOLA1	[R].LGMTPAQIQALLR.[K]		661967	0	2	0.4615	0	1	1	706.41	1411.81	1411.81	2.67	0.00189	HCD (High Energy Collision Dissociation)	MS2	30.1272	23	77.0192	78599	P902-2-IPEOLAI.raw	F2		2.86	1	0.000395	0.001212	661967	77.02
Q8TE69	Protein EOLA1	[R].LGMTPAQIQALLR.[K]		7.26003e+06	0	3	0.4936	0	1	1	471.274	1411.81	1411.81	0.03	1e-05	HCD (High Energy Collision Dissociation)	MS2	19.3541	9.262	76.3061	77630	P902-2-IPEOLAI.raw	F2		3.91	1	0.000395	0.001799	7260030	76.33
Q8TE69	Protein EOLA1	[R].ncTIAVHIAHR.[D]	N1(Deamidated); C2(Carbamidomethyl)	1.64218e+06	0	3	0.3288	0	1	1	431.555	1292.65	1292.65	-2.06	-0.00089	HCD (High Energy Collision Dissociation)	MS2	65.7209	23	75.3449	76319	P902-2-IPEOLAI.raw	F2		2.22	1	0.000395	0.002384	1642182	75.37
Q8TE69	Protein EOLA1	[R].NcTIAVHIAHR.[D]	C2(Carbamidomethyl)	26539222	0	3	0.4514	0	1	1	431.228	1291.67	1291.67	-0.75	-0.00032	HCD (High Energy Collision Dissociation)	MS2	1.46678	1.419	76.0893	77333	P902-2-IPEOLAI.raw	F2		2.88	1	0.000395	0.001312	26539222	76.1
Q8TE69	Protein EOLA1	[R].NcTIAVHIAHR.[D]	C2(Carbamidomethyl)	5152962	0	4	0.4444	0	1	1	323.672	1291.67	1291.67	-1.75	-0.00057	HCD (High Energy Collision Dissociation)	MS2	21.533	9.495	76.0948	77342	P902-2-IPEOLAI.raw	F2		3.06	1	0.000395	0.002319	5152962	76.1
Q8TE69	Protein EOLA1	[R].NcTIAVHIAHR.[D]	C2(Carbamidomethyl)	3.38822e+06	0	2	0.587	0	1	1	646.338	1291.67	1291.67	-0.13	-9e-05	HCD (High Energy Collision Dissociation)	MS2	8.79556	12.384	76.1052	77355	P902-2-IPEOLAI.raw	F2		4.31	1	0.000395	3.25e-05	3388220	76.1
Q8TE69	Protein EOLA1	[R].NcTIAVHIAHRDWEGDAWR.[E]	C2(Carbamidomethyl)	4.52328e+06	1	4	0.4019	0	1	1	577.527	2307.08	2307.08	0.33	0.00019	HCD (High Energy Collision Dissociation)	MS2	6.87491	14.899	77.1848	78824	P902-2-IPEOLAI.raw	F2		4.28	1	0.000395	0.000785	4523280	77.19
Q8TE69	Protein EOLA1	[R].QPYAGFVLNGIK.[T]		7265336	0	2	0.5702	0	1	1	653.862	1306.72	1306.71	1.4	0.00092	HCD (High Energy Collision Dissociation)	MS2	16.0472	7.316	75.3504	76324	P902-2-IPEOLAI.raw	F2		3.49	1	0.000395	0.000272	7265336	75.37
Q8TE69	Protein EOLA1	[R].QPYAGFVLnGIK.[T]	N9(Deamidated)	17217720	0	2	0.3523	0	1	1	654.354	1307.7	1307.7	0.49	0.00032	HCD (High Energy Collision Dissociation)	MS2	2.83861	23	75.6895	76787	P902-2-IPEOLAI.raw	F2		2.64	1	0.000395	0.002447	17217720	75.62
Q8TE69	Protein EOLA1	[R].QPYAGFVLnGIK.[T]	N9(Deamidated)	60861860	0	2	0.3541	0	1	1	654.353	1307.7	1307.7	-0.42	-0.00027	HCD (High Energy Collision Dissociation)	MS2	19.8119	9.246	75.1663	76073	P902-2-IPEOLAI.raw	F2		3.05	1	0.000395	0.001123	60861860	75.23
Q8TE69	Protein EOLA1	[R].WLLEPIPR.[K]		114162912	0	2	0.0748	0	1	1	512.304	1023.6	1023.6	1.75	0.0009	HCD (High Energy Collision Dissociation)	MS2	4.02941	4.923	76.6593	78110	P902-2-IPEOLAI.raw	F2		2.54	1	0.000395	0.01734	114000000	76.71
Q8TE69	Protein EOLA1	[R].WRPLLSSQR.[N]		6722661	1	2	0.4357	0	1	1	571.824	1142.64	1142.64	-1.17	-0.00067	HCD (High Energy Collision Dissociation)	MS2	29.4649	13.706	76.3694	77717	P902-2-IPEOLAI.raw	F2		3.42	1	0.000395	0.01015	6722661	76.38
Q8TE69	Protein EOLA1	[R].WRPLLSSQR.[N]		2.63165e+06	1	3	0.2537	0	1	1	381.552	1142.64	1142.64	-1.6	-0.00061	HCD (High Energy Collision Dissociation)	MS2	12.9601	23	77.1487	78777	P902-2-IPEOLAI.raw	F2		2.05	1	0.002229	0.06542	2631655	77.17
